# Cardiac Development Long non-coding RNA (CARDEL) is activated during human heart development and contributes to cardiac specification and homeostasis

**DOI:** 10.1101/2023.02.19.529122

**Authors:** Isabela T. Pereira, Rubens Gomes-Júnior, Aruana Hansel-Frose, Man Liu, Hossam A.N. Soliman, Sunny S.K. Chan, Samuel C. Dudley, Michael Kyba, Bruno Dallagiovanna

## Abstract

Successful heart development depends on the careful orchestration of a network of transcription factors and signaling pathways. In recent years, the *in vitro* cardiac differentiation using human pluripotent stem cells (hPSCs) has been used to uncover the intricate gene network regulation involved in the proper formation and function of the human heart. Here, we searched for uncharacterized cardiac developmental genes by combining a temporal evaluation of the human cardiac specification *in vitro* with the analysis of fetal and adult heart tissue gene expression. We discovered that *CARDEL* (CARdiac DEvelopment Long non-coding RNA; LINC00890; SERTM2) expression coincides with the commitment to the cardiac lineage. *CARDEL* knockout hPSCs differentiated poorly in cardiac cells, and hPSC-derived cardiomyocytes showed faster beating rates after *CARDEL* controlled overexpression during differentiation. Altogether, we demonstrate physiological and molecular evidence that *CARDEL* expression contributes to sculpting the cardiac program during cell-fate commitment.
