## Supplementary material for "Cardiac Development Long non-coding RNA (CARDEL) is activated during human heart development and contributes to cardiac specification and homeostasis": DataS2

### Sheet: TableS2-A
source	term_name	term_id	adjusted_p_value	negative_log10_of_adjusted_p_value	term_size	query_size	intersection_size	effective_domain_size	intersections
GO:MF	extracellular matrix structural constituent	GO:0005201	0.0083104	2.08038	173	92	7	20183	COL1A1,POSTN,COL2A1,COL3A1,NPNT,COL22A1,COL11A2
GO:MF	platelet-derived growth factor binding	GO:0048407	0.00856309	2.06737	11	92	3	20183	COL1A1,COL2A1,COL3A1
GO:MF	BMP receptor binding	GO:0070700	0.0187042	1.72806	14	92	3	20183	BMP7,BMP5,SCUBE3
GO:MF	extracellular matrix structural constituent conferring tensile strength	GO:0030020	0.0209194	1.67945	41	92	4	20183	COL1A1,COL2A1,COL3A1,COL11A2
GO:MF	signaling receptor binding	GO:0005102	0.0368592	1.43345	1556	92	19	20183	FGF10,WNT11,BMP7,FGL1,AGR2,BMP5,NPY,IL17B,CGA,COL2A1,ASXL3,ABCA12,SCUBE3,FGF18,COL3A1,NPNT,KISS1,C1QTNF4,GDF2
GO:BP	regulation of biological quality	GO:0065008	1.29934e-06	5.88628	3768	88	41	21100	ISL1,FGF10,MYH7B,SLC1A3,AFP,CETP,AGR2,SULT1E1,MYL2,BMP5,HRH2,SLC30A3,ALDH8A1,LRAT,NPY,CGA,COL2A1,DUOX2,ADAMTS18,ABCA12,SLC34A2,RNF207,MYL3,ALB,F2RL2,KRT1,COL3A1,GP9,KISS1,TANC2,PRND,NOG,KCNH7,SMTNL2,ADRB3,SLC30A10,LRRTM3,GP1BB,COL11A2,MLLT11,GDF2
GO:BP	ossification	GO:0001503	4.19704e-06	5.37706	413	88	14	21100	WNT11,BMP7,COL1A1,BMP5,MYOG,COL2A1,DUOX2,AHSG,SCUBE3,FGF18,NPNT,NOG,COL11A2,GDF2
GO:BP	pharyngeal system development	GO:0060037	4.86648e-06	5.31279	29	88	6	21100	ISL1,BMP7,BMP5,NKX2-6,NKX2-5,NOG
GO:BP	cardiac chamber morphogenesis	GO:0003206	6.02614e-06	5.21996	124	88	9	21100	ISL1,WNT11,BMP7,MYL2,BMP5,TNNI1,MYL3,NKX2-5,NOG
GO:BP	heart morphogenesis	GO:0003007	2.01728e-05	4.69523	252	88	11	21100	ISL1,WNT11,BMP7,MYL2,BMP5,COL2A1,RNF207,TNNI1,MYL3,NKX2-5,NOG
GO:BP	multicellular organismal process	GO:0032501	2.47627e-05	4.6062	7354	88	57	21100	ISL1,FGF10,PANX2,SLC1A3,AFP,WNT11,CETP,BMP7,DRP2,FGL1,AGR2,COL1A1,MYL2,BMP5,HRH2,IL1RL1,LRAT,MYOG,NPY,LRRN4,IL17B,CGA,COL2A1,DUOX2,ADAMTS18,ADCY10,ABCA12,AHSG,SCUBE3,PRDM8,CA10,FGF18,SLC34A2,RNF207,TNNI1,MYL3,FABP1,ALB,F2RL2,KRT1,MYL1,COL3A1,NPNT,COL22A1,GP9,KISS1,TANC2,C1QTNF4,NKX2-6,NKX2-5,NOG,SMTNL2,ADRB3,LRRTM3,GP1BB,COL11A2,GDF2
GO:BP	cartilage development	GO:0051216	2.64534e-05	4.57752	199	88	10	21100	WNT11,BMP7,COL1A1,BMP5,COL2A1,FGF18,COL3A1,NOG,COL11A2,GDF2
GO:BP	tissue development	GO:0009888	2.80145e-05	4.55262	1940	88	27	21100	ISL1,FGF10,WNT11,BMP7,AGR2,COL1A1,MYL2,BMP5,MYOG,NPY,POSTN,COL2A1,DUOX2,ABCA12,AHSG,FGF18,RNF207,TNNI1,MYL3,COL3A1,NPNT,COL22A1,NKX2-6,NKX2-5,NOG,COL11A2,GDF2
GO:BP	animal organ morphogenesis	GO:0009887	3.13518e-05	4.50374	1072	88	20	21100	ISL1,FGF10,WNT11,BMP7,FGL1,COL1A1,MYL2,BMP5,COL2A1,DUOX2,ASXL3,FGF18,RNF207,TNNI1,MYL3,COL3A1,NPNT,NKX2-5,NOG,COL11A2
GO:BP	muscle tissue morphogenesis	GO:0060415	4.17031e-05	4.37983	70	88	7	21100	ISL1,MYL2,TNNI1,MYL3,COL3A1,NKX2-5,NOG
GO:BP	muscle organ morphogenesis	GO:0048644	8.17124e-05	4.08771	77	88	7	21100	ISL1,MYL2,TNNI1,MYL3,COL3A1,NKX2-5,NOG
GO:BP	cardiac chamber development	GO:0003205	8.64631e-05	4.06317	168	88	9	21100	ISL1,WNT11,BMP7,MYL2,BMP5,TNNI1,MYL3,NKX2-5,NOG
GO:BP	ventricular cardiac muscle tissue morphogenesis	GO:0055010	0.000103596	3.98466	47	88	6	21100	ISL1,MYL2,TNNI1,MYL3,NKX2-5,NOG
GO:BP	regulation of multicellular organismal process	GO:0051239	0.000109547	3.9604	2666	88	31	21100	ISL1,FGF10,PANX2,WNT11,BMP7,COL1A1,MYL2,BMP5,HRH2,IL1RL1,MYOG,NPY,IL17B,CGA,ADAMTS18,ABCA12,AHSG,FGF18,RNF207,TNNI1,MYL3,KRT1,NPNT,KISS1,C1QTNF4,NKX2-5,NOG,SMTNL2,ADRB3,LRRTM3,GDF2
GO:BP	tube development	GO:0035295	0.000133754	3.87369	1054	88	19	21100	ISL1,FGF10,WNT11,BMP7,AGR2,BMP5,NPY,COL2A1,ABCA12,FGF18,RNF207,KRT1,COL3A1,NPNT,COL22A1,NKX2-6,NKX2-5,NOG,GDF2
GO:BP	circulatory system development	GO:0072359	0.000257612	3.58903	1099	88	19	21100	ISL1,FGF10,WNT11,BMP7,COL1A1,MYL2,BMP5,COL2A1,FGF18,RNF207,TNNI1,MYL3,KRT1,COL3A1,COL22A1,NKX2-6,NKX2-5,NOG,GDF2
GO:BP	endocrine system development	GO:0035270	0.000266967	3.57354	137	88	8	21100	ISL1,FGF10,WNT11,BMP5,CGA,DUOX2,NKX2-5,NOG
GO:BP	ventricular cardiac muscle tissue development	GO:0003229	0.000303997	3.51713	56	88	6	21100	ISL1,MYL2,TNNI1,MYL3,NKX2-5,NOG
GO:BP	connective tissue development	GO:0061448	0.000393323	3.40525	265	88	10	21100	WNT11,BMP7,COL1A1,BMP5,COL2A1,FGF18,COL3A1,NOG,COL11A2,GDF2
GO:BP	cardiac muscle tissue morphogenesis	GO:0055008	0.000417669	3.37917	59	88	6	21100	ISL1,MYL2,TNNI1,MYL3,NKX2-5,NOG
GO:BP	cardiac muscle tissue development	GO:0048738	0.000712783	3.14704	215	88	9	21100	ISL1,BMP7,MYL2,BMP5,TNNI1,MYL3,NKX2-6,NKX2-5,NOG
GO:BP	positive regulation of multicellular organismal process	GO:0051240	0.000789733	3.10252	1434	88	21	21100	ISL1,FGF10,PANX2,WNT11,BMP7,COL1A1,HRH2,IL1RL1,MYOG,NPY,IL17B,FGF18,NPNT,KISS1,C1QTNF4,NKX2-5,NOG,SMTNL2,ADRB3,LRRTM3,GDF2
GO:BP	tissue morphogenesis	GO:0048729	0.000983109	3.0074	640	88	14	21100	ISL1,FGF10,WNT11,BMP7,MYL2,BMP5,RNF207,TNNI1,MYL3,COL3A1,NPNT,NKX2-5,NOG,GDF2
GO:BP	cardiac septum morphogenesis	GO:0060411	0.00107481	2.96867	69	88	6	21100	ISL1,WNT11,BMP7,BMP5,NKX2-5,NOG
GO:BP	striated muscle tissue development	GO:0014706	0.00125719	2.9006	230	88	9	21100	ISL1,BMP7,MYL2,BMP5,TNNI1,MYL3,NKX2-6,NKX2-5,NOG
GO:BP	cardiac ventricle morphogenesis	GO:0003208	0.00127557	2.8943	71	88	6	21100	ISL1,MYL2,TNNI1,MYL3,NKX2-5,NOG
GO:BP	heart development	GO:0007507	0.00181081	2.74213	574	88	13	21100	ISL1,WNT11,BMP7,MYL2,BMP5,COL2A1,RNF207,TNNI1,MYL3,COL3A1,NKX2-6,NKX2-5,NOG
GO:BP	cellular response to chemical stimulus	GO:0070887	0.00184535	2.73392	3019	88	31	21100	ISL1,FGF10,SLC1A3,WNT11,BMP7,AGR2,COL1A1,BMP5,HRH2,IL1RL1,LRAT,MYOG,POSTN,CGA,COL2A1,DUOX2,ADCY10,ABCA12,AHSG,SCUBE3,FGF18,FABP1,ALB,COL3A1,NPNT,C1QTNF4,NOG,SLC30A10,HBE1,SLFN14,GDF2
GO:BP	muscle tissue development	GO:0060537	0.00184866	2.73314	394	88	11	21100	ISL1,BMP7,MYL2,BMP5,MYOG,TNNI1,MYL3,COL3A1,NKX2-6,NKX2-5,NOG
GO:BP	cardiac ventricle development	GO:0003231	0.00243319	2.61382	126	88	7	21100	ISL1,WNT11,MYL2,TNNI1,MYL3,NKX2-5,NOG
GO:BP	muscle cell fate commitment	GO:0042693	0.00260895	2.58353	19	88	4	21100	FGF10,MYL2,MYOG,NKX2-5
GO:BP	extracellular matrix organization	GO:0030198	0.00292991	2.53315	330	88	10	21100	COL1A1,POSTN,COL2A1,ADAMTS18,COL3A1,NPNT,COL22A1,HPSE2,MMP1,COL11A2
GO:BP	extracellular structure organization	GO:0043062	0.00301098	2.52129	331	88	10	21100	COL1A1,POSTN,COL2A1,ADAMTS18,COL3A1,NPNT,COL22A1,HPSE2,MMP1,COL11A2
GO:BP	external encapsulating structure organization	GO:0045229	0.00317903	2.4977	333	88	10	21100	COL1A1,POSTN,COL2A1,ADAMTS18,COL3A1,NPNT,COL22A1,HPSE2,MMP1,COL11A2
GO:BP	trabecula morphogenesis	GO:0061383	0.00375753	2.4251	47	88	5	21100	BMP7,COL1A1,BMP5,NKX2-5,NOG
GO:BP	detoxification	GO:0098754	0.00387059	2.41222	135	88	7	21100	BMP7,DUOX2,SLC47A1,FABP1,ALB,SLC30A10,HBE1
GO:BP	animal organ development	GO:0048513	0.00525639	2.27931	3513	88	33	21100	ISL1,FGF10,AFP,WNT11,BMP7,FGL1,AGR2,COL1A1,MYL2,BMP5,MYOG,NPY,CGA,COL2A1,DUOX2,ADAMTS18,ASXL3,ABCA12,AHSG,CA10,FGF18,RNF207,TNNI1,MYL3,KRT1,COL3A1,NPNT,GP9,NKX2-6,NKX2-5,NOG,COL11A2,GDF2
GO:BP	skeletal system development	GO:0001501	0.00556454	2.25457	535	88	12	21100	WNT11,BMP7,COL1A1,BMP5,COL2A1,AHSG,FGF18,COL3A1,GP9,NOG,COL11A2,GDF2
GO:BP	positive regulation of biological process	GO:0048518	0.00562748	2.24969	6224	88	47	21100	ISL1,FGF10,PANX2,SLC1A3,WNT11,CETP,BMP7,AGR2,COL1A1,SULT1E1,BMP5,HRH2,SLC30A3,IL1RL1,LRAT,MYOG,NPY,IL17B,CGA,DUOX2,ASXL3,ADCY10,ABCA12,AHSG,SCUBE3,FGF18,RNF207,FABP1,F2RL2,KRT1,COL3A1,NPNT,GP9,KISS1,C1QTNF4,HPSE2,NKX2-6,NKX2-5,NOG,SMTNL2,ADRB3,MMP1,SLC30A10,LRRTM3,GP1BB,MLLT11,GDF2
GO:BP	tube morphogenesis	GO:0035239	0.00569781	2.24429	854	88	15	21100	ISL1,FGF10,WNT11,BMP7,AGR2,BMP5,FGF18,RNF207,KRT1,COL3A1,NPNT,COL22A1,NKX2-5,NOG,GDF2
GO:BP	mesenchyme morphogenesis	GO:0072132	0.00757123	2.12083	54	88	5	21100	ISL1,WNT11,BMP7,BMP5,NOG
GO:BP	system development	GO:0048731	0.00825278	2.0834	4313	88	37	21100	ISL1,FGF10,SLC1A3,AFP,WNT11,BMP7,DRP2,FGL1,AGR2,COL1A1,MYL2,BMP5,NPY,CGA,COL2A1,DUOX2,ADAMTS18,ABCA12,AHSG,PRDM8,CA10,FGF18,RNF207,TNNI1,MYL3,KRT1,COL3A1,NPNT,COL22A1,GP9,TANC2,NKX2-6,NKX2-5,NOG,LRRTM3,COL11A2,GDF2
GO:BP	regulation of system process	GO:0044057	0.00826794	2.0826	556	88	12	21100	ISL1,FGF10,MYL2,HRH2,MYOG,RNF207,TNNI1,MYL3,NPNT,KISS1,NKX2-5,SMTNL2
GO:BP	morphogenesis of an epithelial fold	GO:0060571	0.00835358	2.07813	25	88	4	21100	FGF10,BMP7,BMP5,NOG
GO:BP	response to wounding	GO:0009611	0.00857768	2.06663	558	88	12	21100	ISL1,FGF10,SLC1A3,COL1A1,DUOX2,ADAMTS18,F2RL2,KRT1,COL3A1,GP9,NOG,GP1BB
GO:BP	osteoblast differentiation	GO:0001649	0.0129788	1.88677	229	88	8	21100	WNT11,BMP7,COL1A1,SCUBE3,NPNT,NOG,COL11A2,GDF2
GO:BP	thyroid gland development	GO:0030878	0.0133924	1.87314	28	88	4	21100	FGF10,CGA,DUOX2,NKX2-5
GO:BP	cardiac septum development	GO:0003279	0.0135223	1.86895	106	88	6	21100	ISL1,WNT11,BMP7,BMP5,NKX2-5,NOG
GO:BP	response to toxic substance	GO:0009636	0.0138351	1.85902	231	88	8	21100	BMP7,DUOX2,SLC47A1,AQP10,FABP1,ALB,SLC30A10,HBE1
GO:BP	animal organ formation	GO:0048645	0.0205712	1.68674	66	88	5	21100	ISL1,FGF10,WNT11,BMP7,NOG
GO:BP	prostatic bud formation	GO:0060513	0.0205892	1.68636	10	88	3	21100	FGF10,BMP7,NOG
GO:BP	anatomical structure morphogenesis	GO:0009653	0.0215869	1.66581	2702	88	27	21100	ISL1,FGF10,SLC1A3,WNT11,BMP7,FGL1,AGR2,COL1A1,MYL2,BMP5,MYOG,COL2A1,DUOX2,ASXL3,FGF18,RNF207,TNNI1,MYL3,KRT1,COL3A1,NPNT,COL22A1,TANC2,NKX2-5,NOG,COL11A2,GDF2
GO:BP	heart trabecula morphogenesis	GO:0061384	0.0232233	1.63408	32	88	4	21100	BMP7,BMP5,NKX2-5,NOG
GO:BP	developmental process	GO:0032502	0.0238835	1.6219	6317	88	46	21100	ISL1,FGF10,SLC1A3,AFP,WNT11,CETP,BMP7,DRP2,FGL1,AGR2,COL1A1,SULT1E1,MYL2,BMP5,MYOG,NPY,POSTN,CGA,COL2A1,DUOX2,ADAMTS18,ASXL3,ADCY10,ABCA12,AHSG,SCUBE3,PRDM8,CA10,FGF18,SLC34A2,RNF207,TNNI1,MYL3,KRT1,COL3A1,NPNT,COL22A1,GP9,TANC2,NKX2-6,NKX2-5,NOG,LRRTM3,COL11A2,SLFN14,GDF2
GO:BP	cellular response to organic substance	GO:0071310	0.0239576	1.62056	2391	88	25	21100	ISL1,FGF10,SLC1A3,WNT11,BMP7,AGR2,COL1A1,BMP5,HRH2,IL1RL1,LRAT,MYOG,CGA,COL2A1,DUOX2,ABCA12,AHSG,SCUBE3,FGF18,COL3A1,NPNT,C1QTNF4,NOG,SLC30A10,GDF2
GO:BP	system process	GO:0003008	0.0244431	1.61184	2235	88	24	21100	ISL1,FGF10,SLC1A3,COL1A1,MYL2,HRH2,LRAT,MYOG,NPY,LRRN4,CGA,COL2A1,RNF207,TNNI1,MYL3,FABP1,MYL1,NPNT,KISS1,NKX2-5,NOG,SMTNL2,ADRB3,COL11A2
GO:BP	epithelial tube morphogenesis	GO:0060562	0.0248392	1.60486	331	88	9	21100	FGF10,WNT11,BMP7,BMP5,RNF207,NPNT,NKX2-5,NOG,GDF2
GO:BP	lung development	GO:0030324	0.0259473	1.58591	180	88	7	21100	FGF10,WNT11,AGR2,ABCA12,FGF18,COL3A1,NOG
GO:BP	response to chemical	GO:0042221	0.0266373	1.57451	4336	88	36	21100	ISL1,FGF10,SLC1A3,WNT11,BMP7,AGR2,COL1A1,BMP5,HRH2,SLC30A3,IL1RL1,LRAT,MYOG,NPY,POSTN,CGA,COL2A1,DUOX2,SLC47A1,ADCY10,AQP10,ABCA12,AHSG,SCUBE3,FGF18,SLC34A2,FABP1,ALB,COL3A1,NPNT,C1QTNF4,NOG,SLC30A10,HBE1,SLFN14,GDF2
GO:BP	embryonic skeletal joint morphogenesis	GO:0060272	0.0282248	1.54937	11	88	3	21100	BMP7,COL2A1,NOG
GO:BP	wound healing	GO:0042060	0.0298364	1.52525	429	88	10	21100	FGF10,COL1A1,DUOX2,ADAMTS18,F2RL2,KRT1,COL3A1,GP9,NOG,GP1BB
GO:BP	respiratory tube development	GO:0030323	0.0299369	1.52379	184	88	7	21100	FGF10,WNT11,AGR2,ABCA12,FGF18,COL3A1,NOG
GO:BP	diencephalon development	GO:0021536	0.0337911	1.4712	73	88	5	21100	ISL1,FGF10,DUOX2,NKX2-6,NOG
GO:BP	multicellular organism development	GO:0007275	0.0342608	1.4652	4768	88	38	21100	ISL1,FGF10,SLC1A3,AFP,WNT11,BMP7,DRP2,FGL1,AGR2,COL1A1,MYL2,BMP5,NPY,CGA,COL2A1,DUOX2,ADAMTS18,ABCA12,AHSG,PRDM8,CA10,FGF18,SLC34A2,RNF207,TNNI1,MYL3,KRT1,COL3A1,NPNT,COL22A1,GP9,TANC2,NKX2-6,NKX2-5,NOG,LRRTM3,COL11A2,GDF2
GO:BP	lateral sprouting from an epithelium	GO:0060601	0.0375194	1.42574	12	88	3	21100	FGF10,BMP7,NOG
GO:BP	chordate embryonic development	GO:0043009	0.0417926	1.3789	653	88	12	21100	ISL1,WNT11,BMP7,COL1A1,BMP5,COL2A1,SLC34A2,COL3A1,TANC2,NKX2-6,NKX2-5,NOG
GO:BP	endocardial cushion morphogenesis	GO:0003203	0.0419795	1.37696	37	88	4	21100	ISL1,BMP7,BMP5,NOG
GO:BP	cardiac atrium development	GO:0003230	0.0419795	1.37696	37	88	4	21100	ISL1,WNT11,NKX2-5,NOG
GO:BP	cellular response to growth factor stimulus	GO:0071363	0.0430765	1.36576	655	88	12	21100	FGF10,BMP7,COL1A1,BMP5,MYOG,COL2A1,SCUBE3,FGF18,COL3A1,NPNT,NOG,GDF2
GO:BP	outflow tract morphogenesis	GO:0003151	0.0438711	1.35782	77	88	5	21100	ISL1,WNT11,BMP7,NKX2-5,NOG
GO:BP	transmembrane receptor protein serine/threonine kinase signaling pathway	GO:0007178	0.044298	1.35362	356	88	9	21100	FGF10,AFP,BMP7,BMP5,SCUBE3,COL3A1,NPNT,NOG,GDF2
GO:BP	digestive tract development	GO:0048565	0.0455872	1.34116	131	88	6	21100	FGF10,WNT11,AGR2,NPY,COL3A1,NKX2-6
GO:BP	positive regulation of cell communication	GO:0010647	0.0487495	1.31203	1711	88	20	21100	ISL1,FGF10,SLC1A3,WNT11,BMP7,AGR2,COL1A1,BMP5,NPY,SCUBE3,FGF18,F2RL2,COL3A1,NPNT,KISS1,C1QTNF4,NOG,ADRB3,SLC30A10,GDF2
GO:CC	extracellular matrix	GO:0031012	1.02033e-08	7.99126	561	95	18	21698	FGF10,WNT11,BMP7,FGL1,COL1A1,POSTN,COL2A1,ADAMTS18,AHSG,ITIH2,KRT1,COL3A1,NPNT,COL22A1,HPSE2,MMP1,LRRTM3,COL11A2
GO:CC	external encapsulating structure	GO:0030312	1.05048e-08	7.97861	562	95	18	21698	FGF10,WNT11,BMP7,FGL1,COL1A1,POSTN,COL2A1,ADAMTS18,AHSG,ITIH2,KRT1,COL3A1,NPNT,COL22A1,HPSE2,MMP1,LRRTM3,COL11A2
GO:CC	extracellular region	GO:0005576	4.18415e-07	6.37839	4315	95	45	21698	FGF10,AFP,WNT11,CETP,BMP7,FGL1,AGR2,COL1A1,BMP5,IL1RL1,ALDH8A1,NPY,LRRN4,IL17B,POSTN,GGT2,CGA,COL2A1,DUOX2,ADAMTS18,ADCY10,AHSG,SCUBE3,ITIH2,FGF18,FABP1,ALB,F2RL2,PLEKHA7,KRT1,COL3A1,NPNT,COL22A1,KISS1,PRND,C1QTNF4,HPSE2,CREG2,NOG,MROH7,MMP1,LRRTM3,COL11A2,HBE1,GDF2
GO:CC	extracellular space	GO:0005615	2.00739e-06	5.69737	3364	95	38	21698	FGF10,AFP,WNT11,CETP,BMP7,FGL1,AGR2,COL1A1,BMP5,ALDH8A1,NPY,LRRN4,IL17B,POSTN,GGT2,CGA,COL2A1,DUOX2,AHSG,SCUBE3,ITIH2,FGF18,FABP1,ALB,PLEKHA7,KRT1,COL3A1,NPNT,COL22A1,KISS1,C1QTNF4,CREG2,NOG,MROH7,LRRTM3,COL11A2,HBE1,GDF2
GO:CC	banded collagen fibril	GO:0098643	4.74708e-05	4.32357	12	95	4	21698	COL1A1,COL2A1,COL3A1,COL11A2
GO:CC	fibrillar collagen trimer	GO:0005583	4.74708e-05	4.32357	12	95	4	21698	COL1A1,COL2A1,COL3A1,COL11A2
GO:CC	collagen-containing extracellular matrix	GO:0062023	9.3591e-05	4.02877	423	95	12	21698	FGF10,BMP7,FGL1,COL1A1,POSTN,COL2A1,AHSG,ITIH2,KRT1,COL3A1,NPNT,COL11A2
GO:CC	complex of collagen trimers	GO:0098644	0.000678353	3.16854	22	95	4	21698	COL1A1,COL2A1,COL3A1,COL11A2
GO:CC	endoplasmic reticulum lumen	GO:0005788	0.00252759	2.59729	310	95	9	21698	AFP,COL1A1,COL2A1,AHSG,ITIH2,ALB,COL3A1,COL22A1,COL11A2
GO:CC	cell periphery	GO:0071944	0.00445635	2.35102	6237	95	47	21698	CAMK1G,FGF10,PANX2,SLC1A3,WNT11,BMP7,DRP2,FGL1,RASD1,COL1A1,HRH2,SLC30A3,IL1RL1,LRRN4,POSTN,GGT2,COL2A1,DUOX2,ADAMTS18,SLC47A1,ADCY10,AQP10,ABCA12,AHSG,SCUBE3,ITIH2,SLC34A2,FABP1,F2RL2,DIRAS2,CLDN2,KRT1,COL3A1,NPNT,COL22A1,GP9,KISS1,PRND,HPSE2,KCNH7,ADRB3,MMP1,SLC30A10,LRRTM3,GP1BB,COL11A2,CLDN9
GO:CC	collagen trimer	GO:0005581	0.0158474	1.80004	93	95	5	21698	COL1A1,COL2A1,COL3A1,COL22A1,COL11A2
GO:CC	contractile fiber	GO:0043292	0.0269981	1.56867	242	95	7	21698	MYH7B,MYL2,TNNI1,MYL3,MYL1,NPNT,SMTNL2
GO:CC	glycoprotein Ib-IX-V complex	GO:1990779	0.0323318	1.49037	4	95	2	21698	GP9,GP1BB
GO:CC	myosin complex	GO:0016459	0.0325793	1.48706	57	95	4	21698	MYH7B,MYL2,MYL3,MYL1
REAC	Collagen chain trimerization	REAC:R-HSA-8948216	0.00214105	2.66937	44	63	5	10770	COL1A1,COL2A1,COL3A1,COL22A1,COL11A2
REAC	Degradation of the extracellular matrix	REAC:R-HSA-1474228	0.0065594	2.18314	140	63	7	10770	COL1A1,COL2A1,ADAMTS18,SCUBE3,COL3A1,MMP1,COL11A2
REAC	MET activates PTK2 signaling	REAC:R-HSA-8874081	0.0104815	1.97958	30	63	4	10770	COL1A1,COL2A1,COL3A1,COL11A2
REAC	GP1b-IX-V activation signalling	REAC:R-HSA-430116	0.0122752	1.91097	11	63	3	10770	COL1A1,GP9,GP1BB
REAC	Collagen degradation	REAC:R-HSA-1442490	0.0137411	1.86198	64	63	5	10770	COL1A1,COL2A1,COL3A1,MMP1,COL11A2
REAC	Collagen biosynthesis and modifying enzymes	REAC:R-HSA-1650814	0.0171726	1.76516	67	63	5	10770	COL1A1,COL2A1,COL3A1,COL22A1,COL11A2
REAC	Extracellular matrix organization	REAC:R-HSA-1474244	0.0216383	1.66478	298	63	9	10770	BMP7,COL1A1,COL2A1,ADAMTS18,SCUBE3,COL3A1,COL22A1,MMP1,COL11A2
REAC	Striated Muscle Contraction	REAC:R-HSA-390522	0.0219449	1.65867	36	63	4	10770	MYL2,TNNI1,MYL3,MYL1
REAC	Platelet Adhesion to exposed collagen	REAC:R-HSA-75892	0.0332885	1.47771	15	63	3	10770	COL1A1,GP9,GP1BB
REAC	MET promotes cell motility	REAC:R-HSA-8875878	0.0334561	1.47552	40	63	4	10770	COL1A1,COL2A1,COL3A1,COL11A2
WP	Striated muscle contraction pathway	WP:WP383	0.00841611	2.07489	35	47	4	7364	MYL2,TNNI1,MYL3,MYL1
WP	Cardiac progenitor differentiation	WP:WP2406	0.0432738	1.36378	53	47	4	7364	ISL1,MYL2,NKX2-5,NOG
TF	Factor: slug; motif: RRCAGGTGCA	TF:M12260	0.0303302	1.51812	825	98	15	19958	CETP,MYL2,FGF18,TNNI1,DNAJC5G,CLDN2,PLEKHA7,KRT1,COL22A1,MAB21L3,MROH7,SMTNL2,MMP1,GDF2,MROH7-TTC4

### Sheet: TableS2-B
	gene_id	gene_name
1	ENSG00000008118.10	CAMK1G
2	ENSG00000066382.17	MPPED2
3	ENSG00000100505.14	TRIM9
4	ENSG00000108551.5	RASD1
5	ENSG00000133475.17	GGT2
6	ENSG00000151655.19	ITIH2
7	ENSG00000163793.13	DNAJC5G
8	ENSG00000165023.7	DIRAS2
9	ENSG00000165061.15	ZMAT4
10	ENSG00000165376.12	CLDN2
11	ENSG00000166689.16	PLEKHA7
12	ENSG00000170426.2	SDR9C7
13	ENSG00000173212.5	MAB21L3
14	ENSG00000175874.10	CREG2
15	ENSG00000177133.12	PRDM16-DT
16	ENSG00000177182.11	CLVS1
17	ENSG00000178055.13	PRSS42P
18	ENSG00000181444.13	ZNF467
19	ENSG00000183654.9	MARCHF11
20	ENSG00000184313.20	MROH7
21	ENSG00000197421.10	GGT3P
22	ENSG00000203808.12	BVES-AS1
23	ENSG00000205592.15	MUC19
24	ENSG00000212864.3	RNF208
25	ENSG00000213937.4	CLDN9
26	ENSG00000221995.5	TIAF1
27	ENSG00000224812.3	TMEM72-AS1
28	ENSG00000224940.9	PRRT4
29	ENSG00000225264.3	ZNRF2P2
30	ENSG00000226074.5	PRSS44P
31	ENSG00000226862.1	RP11-569A11.1
32	ENSG00000228216.1	RP11-367F23.1
33	ENSG00000229962.2	AP000221.1
34	ENSG00000230578.3	RP13-228J13.5
35	ENSG00000232939.1	RP11-406O23.2
36	ENSG00000235357.2	LINC01621
37	ENSG00000238097.2	LINC02037
38	ENSG00000238213.1	TARDBPP2
39	ENSG00000241135.6	LINC00881
40	ENSG00000249240.2	AC069368.3
41	ENSG00000249406.3	RP11-893F2.5
42	ENSG00000250007.7	RP11-814P5.1
43	ENSG00000250448.1	RP11-19O2.2
44	ENSG00000250799.11	PRODH2
45	ENSG00000253661.2	ZFHX4-AS1
46	ENSG00000254293.1	CTB-158E9.1
47	ENSG00000254489.2	MPPED2-AS1
48	ENSG00000254510.2	RP11-867G23.10
49	ENSG00000259663.2	CTD-2314G24.2
50	ENSG00000260604.2	RP1-140K8.5
51	ENSG00000260802.1	SERTM2
52	ENSG00000261051.1	RP11-274H2.5
53	ENSG00000261143.1	ADAMTS7P3
54	ENSG00000263620.1	RP11-599B13.6
55	ENSG00000265413.1	RP11-789C17.1
56	ENSG00000265702.2	RP11-156L14.1
57	ENSG00000266010.2	GATA6-AS1
58	ENSG00000267280.5	TBX2-AS1
59	ENSG00000268434.5	AC011530.4
60	ENSG00000268518.1	CTD-2545M3.8
61	ENSG00000268756.1	AC104534.2
62	ENSG00000271723.5	MROH7-TTC4
63	ENSG00000272240.1	RP5-855D21.1
64	ENSG00000272568.6	CTB-113D17.1
65	ENSG00000273001.1	PFKP-DT
66	ENSG00000277150.2	F8A3
67	ENSG00000277991.4	CH507-338C24.1
68	ENSG00000278192.1	RP5-1056H1.2
69	ENSG00000279022.1	RP11-250B2.4
70	ENSG00000279161.1	CTB-12A17.2
71	ENSG00000281100.1	RP11-640L9.2
72	ENSG00000286342.1	RP11-460N20.8
73	ENSG00000286600.1	RP11-27G14.5
74	ENSG00000286670.1	RP11-320E16.2
75	ENSG00000286733.1	LINC02348
76	ENSG00000286833.1	RP11-725P16.3
77	ENSG00000287385.1	CTD-2325P2.5
78	ENSG00000287560.1	RP11-118K6.5
